# Control of NK cell tolerance in MHC class I-deficiency by regulated SHP-1 localization to the activating immune synapse

**DOI:** 10.1101/2022.03.08.483415

**Authors:** Laurent Schmied, Thuy T. Luu, Jonas N. Søndergaard, Stephan Meinke, Dara K. Mohammad, Sunitha B. Singh, Corinna Mayer, Giovanna P. Casoni, Michael Chrobok, Heinrich Schlums, Giorgia Rota, Hieu M. Truong, Lisa S. Westerberg, Greta Guarda, Evren Alici, Arnika K. Wagner, Nadir Kadri, Yenan T. Bryceson, Mezida B. Saeed, Petter Höglund

## Abstract

Signaling via inhibitory KIR/Ly49 receptors preserves natural killer (NK) cell self-tolerance but also conveys NK cell reactivity towards MHC class-I low target cells in an education process. Here, we demonstrate that mouse NK cell education by H-2D^d^ regulates transcription of several genes in Ly49A+ NK cells including *Ptpn6*, encoding the phosphatase SHP-1. SHP-1 was highly expressed in uneducated NK cells, in which knock-out of *Ptpn6* increased responsiveness. Following NKp46 triggering of uneducated NK cells, a higher synaptic abundance of phosphorylated SHP-1 was found relative to educated NK cells, concomitant with reduced phosphorylation of several signaling molecules, including PLC-g2, SLP-76, ZAP70/Syk and ERK1/2. SHP-1 overlapped extensively with F-actin and SLP-76 in the uneducated activating synapse of Ly49A+ NK cells, whereas a greater association between Ly49A and SHP-1 was observed in educated NK cells. Thus, our results indicate that in addition to transcriptional regulation, a distinct SHP-1 patterning in NK cell activating synapses can determine their tolerance.
