## Supplementary table 3 for "Control of NK cell tolerance in MHC class I-deficiency by regulated SHP-1 localization to the activating immune synapse"

### Sheet: CD27high
Differences in CD27 high and no longer differences in CD11b high
Mxd4
Cd226
Anxa1
Thy1
Cacybp		DAVID enrichment analysis
Dnajb1		Annotations	Pathways	Number of enriched genes	P_values	Benjamini
Gpc1		GOTERM_BP_DIRECT	immune system process	5	1.6E-2	7.2E-1
Rgs1		UP_KEYWORDS	Disulfide bond	19	6.6E-5	4.7E-3
Tyrobp		INTERPRO	Immunoglobulin-like domain	10	2.0E-4	2.1E-2
Trbc1		KEGG_PATHWAY	Cell adhesion molecules (CAMs)	4	2.5E-2	4.2E-1
Uba52		GOTERM_BP_DIRECT	positive regulation of transcription from RNA polymerase II promoter	9	3.3E-3	4.8E-1
Cd48		GOTERM_MF_DIRECT	DNA binding	10	4.4E-2	9.7E-1
Hsph1
AC149090,1
Gm10076
S1pr5
Hs3st3b1
Myo1e
Zdhhc20
Fam46a
H2-T23
Phactr3
Nptn
St8sia4
Cdkn2c
Ppp1r12a
Fgl2
Laptm5
Ahsa2
Gm26510
Abracl
Klrb1a
B2m
Cd7
Hist1h2ap
Fau
Tpt1
H2afz
Rack1
Sla
Plek
Cd27
Aldh2
Hmgn1
Spry2
Clec2i
Ier2
Ccl3
Cd28
Cnbp
Itga4
Fosb
Jun
Khdc1a
Borcs7
Cma1

### Sheet: Common
Common differences in CD27high and CD11bhigh
Dnajb1
Gpc1
Hspa8
AW112010
Itgb2
H2-K1		DAVID enrichment analysis
Dnaja1		Annotations	Pathways	Number of enriched genes	P_values	Benjamini
Hopx		UP_KEYWORDS	Phosphoprotein	23	9.9E-6	4.9E-4
S100a6		GOTERM_MF_DIRECT	unfolded protein binding	3	6.9E-3	2.2E-1
Rsrp1		GOTERM_MF_DIRECT	poly(A) RNA binding	8	1.9E-3	2.2E-1
Klrg1		GOTERM_BP_DIRECT	regulation of transcription, DNA-templated	7	1.2E-1	1.0E0
Rap1b
Id2
Camk2n1
Ccnd2
Ccl5
Fus
Eomes
Srsf5
Hnrnpa1
Fos
Eef1a1
Malat1
Ctla2a
Cirbp
Sub1
H3f3b
Klra7
S1pr1
Ptpn6
Ighm
Ptma
Ighm
Ptma

### Sheet: CD11bhigh
No differences in CD27 high and differences in CD11b high
Ptms
Hsp90aa1
S100a13
Pla2g16
Tnfrsf9
S100a10		DAVID enrichment analysis
Cd9		Annotations	Pathways	Number of enriched genes	P_values	Benjamini
Kcnj8		INTERPRO	S100/CaBP-9k-type, calcium binding, subdomain	3	1.5E-4	7.5E-3
S100a4		GOTERM_CC_DIRECT	extracellular exosome	5	1.1E-1	7.6E-1
Rnf130
Cmah
Ptprcap
Stard10
Zap70
Itgax
