## Supplementary table 1 for "Control of NK cell tolerance in MHC class I-deficiency by regulated SHP-1 localization to the activating immune synapse"

### Sheet: Flow cytometry - Mouse
Antibody	Clone	Company
CD3e	145-2C11	Biolegend
NK1.1	PK136	BD Biosciences
CD27	LG.3A10	eBiosciences
CD11b	M1/70	Biolegend
NKG2A	16I11	Biolegend
Ly49A	YE1/48.10.6	Biolegend
Ly49I	YLI-90	eBiosciences
Ly49G2	4D11	BD Biosciences
NKp46	29A1.4	BD Biosciences
CD19	6D5	Biolegend
Ly49C	4LO331	Sofia et al., Natural killer cell education in mice with single or multiple major histocompatibility complex class I molecules, 2005, JEM
CD107a	1D4B	BD Biosciences
IFN-γ	XMG1.2	BD Biosciences
Ter119	TER-119	Biolegend
CD19	6D5	Biolegend
SHP-1	C14H6	Cell Signaling Technology
SHP-2	Polyclonal	Cell Signaling Technology
SHIP-1	D1163	Cell Signaling Technology
SLP-76 (pY128)	J141-668.36.58	BD Biosciences
PLC-g2 (pY759)	K86-689.37	BD Biosciences
ZAP70 (pY319)/ SYK (pY352)	17A/P-ZAP70	BD Biosciences
ERK1/2 (pT202/pY204)	20A	BD Biosciences
STAT5 (pY694)	47/Stat5(pY694)	BD Biosciences
SHP-1 (pY564)	D11G5	Cell Signaling Technology

### Sheet: Microscopy and Stimulations
Antibody	Flourophores	Clone	Company
NK1.1	Unconjugated	P136	EBiosciences
NKp46	Unconjugated	Polyclonal goat anti-mouse	R&D
NKp46	Biotin	29A1.4	Biolegend
Ly49A	Unconjugated	YE1/32.8.5	Stemcell
Phalloidin	AF488	-	Thermofisher
Phalloidin	AF568	-	Thermofisher
SLP-76 (pY128)	Unconjugated	J141-668.36.58	BD Biosciences

### Sheet: Mouse NK cell enrichment
Antibody	Clone	Company
CD3	17A2	Biolegend
CD19	6D5	Biolegend
Ter119	TER-119	Biolegend
Gr-1	RB6.8C5	Biolegend
CD4	RM4-5	Biolegend
CD8	53-6.7	Biolegend

### Sheet: Flow cytometry - Human 
Antibody	Clone	Company
CD16	3GB	Biolegend
CD107a	H4A3	BD Biosciences
IFN-γ	B27	BD Biosciences
NKG2A	CD159a	BD Biosciences
KIR2DL1	143211	BD Biosciences
KIR2DL2/3	DX27	BD Biosciences
KIR3DL1	DX9	BD Biosciences
CD56	HCD56	Biolegend
CD3	SK7	eBiosciences
CD14	61D3	eBiosciences
CD19	HIB19	eBiosciences

### Sheet: Secondary antibodies 
Antibody	Fluorophores	Company
F(ab')2 donkey anti-mouse IgG (H+L)	Unconjugated	Jackson Immuno Research
Goat anti-rabbit IgG (H+L) (highly cross-absorbed)	Alexa 594	Life Technologies
F(ab')2 fragment of goat anti-rabbit IgG (H+L)	Alexa 488	Life Technologies
F(ab')2 fragment of goat anti-rabbit IgG (H+L)	Alexa 647	Life Technologies
Goat anti-rat IgG (H+L)	Alexa 555	Life Technologies
Goat anti-rat IgG (H+L)	Abberior STAR 635P	Abberior
F(ab')2 fragment of goat anti-rat IgG (H+L)	FITC	Life Technologies
Goat anti-mouse IgG (H+L)	Abberior STAR 635P	Abberior
F(ab')2 goat anti-mouse IgG (H+L)	V405	Life Technologies
Streptavidin	BUV737	BD Biosciences
Streptavidin	Unconjugated	Life Technologies
